# Multi-omic analysis of colorectal adenocarcinoma identifies a new subtype of myofibroblastic cancer-associated fibroblast expressing high level of B7-H3 and with poor prognosis value

**DOI:** 10.1101/2025.06.30.662277

**Authors:** Maelle Picard, Arnaud Guille, Pascal Finetti, Bernadette de Rauglaudre, Nadiya Belfil, Lenaïg Maescam, David Jeremy Birnbaum, François Bertucci, Emilie Mamessier

**Affiliations:** Aix Marseille Univ, INSERM U1068, CNRS, Institut Paoli-Calmettes, CRCM, “ Predictive Oncology laboratory”, Label “Ligue contre le cancer”, Marseilles, France; Department of Digestive Oncology and Gastro-Enterology, Timone Hospital, AP-HM, 13005 Marseille, France; Aix Marseille Univ, Department of Digestive Surgery, Hôpital Nord, Assistance Publique-Hôpitaux de Marseille, Marseille, France; Department of Biopathology, Paoli-Calmettes Institute, 13009 Marseilles, France; Department of Medical Oncology, Paoli-Calmettes Institute, 13009 Marseille, France

**Keywords:** B7-H3, cancer-associated fibroblast, colorectal cancer, oncogenesis, prognosis

## Abstract

The high mortality rate of colorectal cancer (CRC) combined with the lack of non-toxic and efficient personalized treatments makes it urgent to develop new targeted therapies for this disease. B7-H3 appears to be a good target as it is overexpressed in tumor tissue compared to normal tissue. However, B7-H3 is a molecule with ambivalent functions and is expressed by different cell types. This complexity contributed to the delay in identifying cell subtypes that express B7-H3 and their potential role in colorectal oncogenesis.

In this study, we used *in silico* bulk, single-cell, and spatial transcriptomic data to investigate the clinical and biological characteristics of tumors with high B7-H3 expression, the precise nature of cells expressing high level of B7-H3, and their temporal appearance during colorectal oncogenesis. We found that tumors with high B7-H3 expression corresponded to tumors with a predominant stroma composed mainly of fibroblasts. Among them, two subtypes of ecm-myCAF fibroblasts and pro-fibrotic pericytes specifically expressed high levels of B7-H3, the former being an independent factor for poor prognosis in CRC. Finally, by examining precancerous lesions, we report that fibroblast subtypes with high levels of B7-H3 appear early during oncogenesis, especially at the inflamed stage.

We also shed light on the fact that anti-B7-H3 immunotherapies might therefore preferentially target cells from the microenvironment rather than the tumor cells. This is particularly important to understand the mode of action of the anti-B7-H3 antibody-drug conjugate, which is currently being tested in clinical trials in several solid tumors.

**Highlights:**

- High level of *B7-H3* expression is associated with poor prognosis in colorectal cancer
- *B7-H3* is recurrently found expressed by two subtypes of cancer-associated fibroblasts (CAF): pro-fibrotic pericytes and ecm-myCAF
- *B7-H3*^high^ ecm-myCAF subtype is an independent poor prognosis for survival
- *B7-H3*^high^ ecm-myCAF is detectable in pre-cancerous inflamed colonic tissues
