## Supplementary material for "Multi-omic analysis of colorectal adenocarcinoma identifies a new subtype of myofibroblastic cancer-associated fibroblast expressing high level of B7-H3 and with poor prognosis value": Tables

### Sheet: Table 1
Table 1: Clinicopathological characteristics of 3,333 CRC samples, based on B7-H3 level of expression
	Global	B7-H3high	B7-H3low	P-Value
	3333	2500	833	-
Age at diagnosis, median year (range)	69 (22-97)	67.59 (23-97)	68.05 (22-95)	0.415
Male sex	1435 (52%)	1061 (51%)	374 (54%)	0.29
Female sex	1340 (48%)	1015 (49%)	325 (46%)
Tumor location				0.707
Right	805 (48%)	268 (53%)	621 (52%)
Left	889 (52%)	235 (47%)	570 (48%)
Stage 1	177 (8%)	111 (7%)	66 (11%)	1.08 x 10-2
Stage 2	1190 (55%)	849 (55%)	341 (56%)
Stage 3	575 (27%)	434 (28%)	141 (23%)
Stage 4	221 (10%)	159 (10%)	62 (10%)
pT1	21 (2%)	13 (2%)	8 (2%)	0.437
pT2	119 (10%)	74 (10%)	45 (12%)
pT3	875 (76%)	583 (76%)	292 (76%)
pT4	140 (12%)	100 (13%)	40 (10%)
pN0	774 (70%)	492 (68%)	282 (75%)	3.09 x 10-2
pN1	326 (30%)	230 (32%)	96 (25%)
pM0	960 (90%)	627 (90%)	333 (91%)	0.716
pM1	105 (10%)	71 (10%)	34 (9%)
Grade 1	47 (5%)	33 (5%)	14 (6%)	0.633
Grade 2	692 (78%)	498 (77%)	194 (78%)
Grade 3	149 (17%)	109 (17%)	40 (16%)
Grade 4	4 (0%)	4 (1%)	0 (0%)
MMR status				1.62 x 10-2
MSI	96 (18%)	81 (20%)	15 (11%)
MSS	441 (82%)	317 (80%)	124 (89%)
pT, pN and pM: pathological TNM, tumor, node and metastatic, MSI : microsatellite instability, MSS: microsatellite stability

### Sheet: Table 2
Table 2: CRC classification of 3,333 CRC samples, based on B7-H3 level of expression
	Global	B7-H3high	B7-H3low	P-Value
CRCassigner 30 gene signature				2.63 x 10-29
Enterocyte	410 (12%)	268 (11%)	142 (17%)
Goblet like	470 (14%)	327 (13%)	143 (17%)
Inflammatory	626 (19%)	510 (20%)	116 (14%)
Stem like	825 (25%)	721 (29%)	104 (12%)
Transit amplifying	1,002 (30%)	674 (27%)	329 (40%)
CMS				8.43 x 10-37
CMS1	527 (19%)	434 (20%)	93 (14%)
CMS2	907 (32%)	629 (29%)	278 (43%)
CMS3	525 (19%)	338 (15%)	187 (29%)
CMS4	874 (31%)	787 (36%)	87 (13%)
*, for the Fisher’s exact test

### Sheet: Table 3
Table 3: Survival characteristics of 3,333 CRC samples, based on B7-H3 level of expression
	N	Global	B7-H3high	B7-H3low	P-Value
5-year DFS [95% CI]	1846	67% [65-70]	62% [59-66]	68% [64-73]	2.96 x 10-3
5-year MFS [95% CI]	860	78% [74-81]	75% [70-80]	82% [77-87]	4.59 x 10-2
5-year OS [95% CI]	906	73% [69-76]	72% [68-76]	74% [68-80]	0.224
DFS : disease-free survival, MFS : metastasis-free survival, OS: overall survival, CI : confidence interval; *, for the log-rank test

### Sheet: Table 4
Table 4 : Univariate and multivariate prognostic analysis for disease-free survival (n=1,846).
Characteristics		Univariate			Multivariate
		N	HR [95%CI]	P-Value	N	HR [95%CI]	P-Value
Age	>50 vs. ≤50	1822	1.24 [0.94-1.64]	0.13
Sex	Male vs. Female	1826	1.09 [0.93-1.28]	0.29
Location	Proximal vs. Distal	1555	1.05 [0.88-1.24]	0.6
Stage	2 vs. 1	1693	2.48 [1.48-4.17]	2.95 x 10-11	1343	3.33 [1.57-7.08]	1.78 x 10-2
	3 vs. 1		4.15 [2.46-7.02]		1343	5.26 [2.46-11.3]	1.82 x 10-5
Grade	2 vs. 1	545	1.14 [0.62-2.11]	0.07
	3 vs. 1		1.75 [0.88-3.46]
CMS	CMS2 vs. CMS1	1722	0.85 [0.67-1.09]	1.03 x 10-3	1343	0.92 [0.68-1.24]	0.57
	CMS3 vs. CMS1		0.98 [0.74-1.29]		1343	1.00 [0.70-1.42]	0.99
	CMS4 vs. CMS1		1.30 [1.02-1.64]		1343	1.37 [1.02-1.84]	3.44 x 10-2
CD276 continuous		1846	1.30 [1.09-1.56]	4.07 x 10-3
CD276,	Q2-Q4 vs. Q1	1846	1.32 [1.10-1.59]	3.06 x 10-3	1343	1.07 [0.83- 1.39]	0.587
*, for the Wald test

### Sheet: Table 5
Table 5 : B7-H3 level of expression association with tumor microenvironment signatures
	N	B7-H3low	B7-H3high	P-Value
ESTIMATE_ImmuneScore	3.333	1645.23 (-905.35-5397.36)	1753.3 (-1356.21-5188.27)	2.03 x 10-2
ESTIMATE_StromalScore	3.333	472.84 (-4653.47-6564.12)	11113.68 (-5354.22-6448.81)	6.61 x 10-20
ESTIMATE_TumorPurity	3.333	0.61 (0-1)	0.47 (0-1)	2.65 x 10-41
Tertiary Lymphoid Structure (TLS)_signature	3.333	-0.22 (-2.17-2.08)	0.07 (-2.25-2.51)	1.28 x 10-25
Ayers2017_T inflamed signature	3.333	-0.23 (-2.12-3.15)	0.04 (-2.4-3.72)	1.73 x 10-21
APMS_score	3.333	-2.44 (-61.85-25.67)	1.17 (-32.3-40.14)	2.55 x 10-21
Rooney_Cyto_Act	3.333	-0.12 (-2.52-3.83)	0.02 (-3.52-3.78)	2.02 x 10-5
Gatza_IFNg	3.333	0.47 (0.01-1)	0.5 (0.01-1)	1.64 x 10-2
Gatza_IFNa	3.333	0.41 (0.01-0.99)	0.52 (0.01-0.99)	7.34 x 10-22
Gatza_STAT3	3.333	0.42 (0-1)	0.52 (0-1)	2.25 x 10-20
Gatza_TGFB	3.333	0.43 (0-1)	0.51 (0-1)	2.08 x 10-14
Gatza_Hypoxia	3.333	0.51 (0.01-1)	0.49 (0-1)	1.83 x 10-2
*, for the Student t-test
